# STID: A Standardized Spatial Transcriptomic Analysis Framework for Infectious Diseases

**DOI:** 10.64898/2026.05.24.727492

**Authors:** Yulong Qin, Yue Peng, Qi Chen, Jialing Chen, Peidi Ren, Haohao Deng, Daxi Wang, Xin Liu, Zhihua Ou, Ziqing Deng, Xiaofeng Shi

## Abstract

Spatial transcriptomic studies of infectious diseases still rely on fragmented data analysis processes. Here, we developed STID, a standardized framework for spatial transcriptomic analysis of infectious diseases that leverages the Seurat ecosystem and incorporates Python-based modules. STID provides an extensible infection-specific data structure and supports a full suite of analyses, such as pathogen background correction, infection-associated spot and niche identification, single-sample niche characterization, and multi-sample comparative and temporal analyses. Moreover, STID is broadly applicable to spatial transcriptomic data from infectious diseases caused by bacteria, viruses, and parasites, and enables systematic characterization of the structural features, cellular composition, molecular functions, and host–pathogen interactions within pathogen-infected and/or host-responsive niches. Overall, STID provides an accessible, reproducible, and extensible framework for analyzing infection-associated spatial transcriptomic data and for dissecting host–pathogen interactions in their native spatial microenvironments.

**Motivation:** Spatial transcriptomics technologies have emerged as powerful approaches for dissecting the structural and functional features of spatial microenvironments. However, the current general-purpose tools remain fundamentally inadequate for resolving the spatial heterogeneity of infectious disease samples, where the intricacies of host–pathogen interactions render spatial microenvironments both challenging to dissect and largely inaccessible. Tools tailored to infectious diseases are critically lacking, including those for reducing pathogen-derived background noise, identifying and isolating infection□associated spots or niches, dissecting host–pathogen interactions, and supporting systematic multi-sample analyses. We therefore developed STID, a unified framework that integrates standardized workflows and addresses the analytical bottlenecks in spatial transcriptomic analysis of infectious diseases.

**Highlights:**

- STID standardizes spatial transcriptomic analysis in infectious diseases
- STID improves pathogen-infected spot detection by correcting pathogen background
- STID distinguishes pathogen-infected and host-responsive niches
- STID supports multi-sample comparative and temporal analyses of niches

**Graphical abstract:** 
