## Supplementary material for "STID: A Standardized Spatial Transcriptomic Analysis Framework for Infectious Diseases": Table 1

### Sheet: Table 1
Table 1. Comparison of STID with commonly used spatial transcriptomics analysis tools
Features	STID	Seurat	Scanpy	Squidpy	Stereopy
Primary language	R with Python integration	R	Python	Python	Python
Core data structure	STID class based on Seurat	Seurat object	AnnData	AnnData	StereoExpData
H5AD–Seurat RDS conversion	✓	Limited	Limited	Limited	Limited
General spatial transcriptomic preprocessing	✓	✓	✓	✓	✓
Spatial visualization	✓	✓	✓	✓	✓
Spatial neighborhood analysis	✓	Limited	Limited	✓	✓
Infection-specific data structure	✓	✗	✗	✗	✗
Pathogen background correction	✓	✗	✗	✗	✗
Infection-associated spot detection	✓	Custom	Custom	Custom	Custom
Infection-associated niche identification	✓	✗	✗	✗	✗
Infection-associated niche characterization	✓	Custom	Custom	Custom	Custom
Multi-sample comparative analysis	✓	Custom	Custom	Custom	✓
Multi-sample temporal analysis	✓	Custom	Custom	Custom	✓
Host–pathogen interaction analysis	✓	✗	✗	✗	✗
Definitions: ✓, supported in the toolkit or workflow; ✗, not provided as a dedicated function; Limited, partially supported or requiring external conversion; Custom, achievable only through user-defined scripts or external workflows.
