## Supplementary material for "STID: A Standardized Spatial Transcriptomic Analysis Framework for Infectious Diseases": Table S1

### Sheet: Table S1
Table S1. A Cross-Pathogen Atlas of Spatial Host Responses: Publicly Available Transcriptomic Datasets
Pathogen Type	Pathogen	Pathogen Abbreviation	Host	Disease	Disease Abbreviation	Tissue	First Author (Year)	Technology	GEO Accession	Source	Sample (n)
Virus	Japanese encephalitis virus	JEV	Mouse	Japanese encephalitis	JE	Brain	Ou et al. (2026)	Stereo-seq	N/A	10.1038/s41467-026-70047-5	12
	Venezuelan equine encephalitis virus	VEEV	Mouse	Venezuelan equine encephalitis	VEE	Brain	Rangel et al. (2024)	10x Visium	GSE275201	10.3389/fimmu.2024.1497839	2
	Reovirus type 1 Lang	Reo-T1L	Mouse	Viral myocarditis	VMC	Heart	Mantri et al. (2022)	10x Visium	GSE189636	10.1038/s44161-022-00138-1	4
Bacterium	Mycobacterium tuberculosis	MTB	Mouse	Tuberculosis	TB	Lung	Zhao et al. (2025)	Stereo-seq V2	N/A	10.1016/j.cell.2025.08.008	8
	Klebsiella pneumoniae	Kp	Mouse	Klebsiella pneumoniae pneumonia	N/A	Lung	Xu et al. (2022)	10x Visium	GSE190225	10.1016/j.isci.2022.104900	4
Parasite	Echinococcus multilocularis	Em	Mouse	Alveolar echinococcosis	AE	Liver	Ou et al. (2025)	Stereo-seq	N/A	10.1002/advs.202405914	12
	Plasmodium berghei ANKA	N/A	Mouse	Malaria	N/A	Liver	Hildebrandt et al. (2024)	10x Visium	GSE268068	10.1038/s41467-024-51418-2	4
	Trypanosoma brucei	Tbb	Mouse	African trypanosomiasis	N/A	Brain	Quintana et al. (2022)	10x Visium	GSE200642	10.1038/s41467-022-33542-z	3
