## Supplementary material for "STID: A Standardized Spatial Transcriptomic Analysis Framework for Infectious Diseases": Table S2

### Sheet: Table S2
Table S2. Curated Genes and Gene Sets within R Packages
Type	Name	Description	Species	Count (Human/Mouse)	Source
Gene	Infection_Immunity	Genes mediating infectious immune responses	Human and Mouse	391/345	gencode.v46 and gencode.vM35
	PRR	Genes associated with pattern recognition receptors	Human and Mouse	137/128	gencode.v46 and gencode.vM35
	Macrophage	Genes associated with macrophage polarization and function.	Human and Mouse	35/35	10.1016/j.cell.2018.05.060 10.1016/j.immuni.2023.01.014
Gene set	GO_BP_Detect_viral	Gene sets associated with viral infection in the GO database	Human and Mouse	9/12	MSigDB v2025.1.Hs and MSigDB v2025.1.Mm
	GO_BP_Detect_bacterial	Gene sets associated with bacterial infection in the GO database	Human and Mouse	10/7	MSigDB v2025.1.Hs and MSigDB v2025.1.Mm
	KEGG_Detect_viral	Pathyway associated with viral infection in the KEGG database	Human and Mouse	21/21	KEGG PATHWAY Database Last updated: June 3, 2025
	KEGG_Detect_bacterial	Pathyway associated with bacterial infection in the KEGG database	Human and Mouse	11/7	KEGG PATHWAY Database Last updated: June 3, 2025
	KEGG_Detect_parasitic	Pathyway associated with parasitic infection in the KEGG database	Human and Mouse	6/6	KEGG PATHWAY Database Last updated: June 3, 2025
	KEGG_Metabolism	Metabolism gene sets in the KEGG database	Human and Mouse	85/85	KEGG PATHWAY Database Last updated: June 3, 2025
	Reactome_Metabolism	Metabolism gene sets in the Reactome database	Human and Mouse	301/253	reactome.db 1.81.0
	MSigDB_Hallmark	Hallmark in the MSigDB	Human and Mouse	50/50	MSigDB v2025.1.Hs and MSigDB v2025.1.Mm
	PCD	Gene Set for Programmed Cell Death	Human and Mouse	18/18	10.1016/j.ijsu.2022.106936
